# Molecular physiology of pumiliotoxin sequestration in a poison frog

**DOI:** 10.1101/2020.11.03.367524

**Authors:** Aurora Alvarez-Buylla, Cheyenne Y. Payne, Charles Vidoudez, Sunia A. Trauger, Lauren A. O’Connell

**Affiliations:** Department of Biology, Stanford University, Stanford, CA 94305, USA; Harvard Center for Mass Spectrometry, Harvard University, Cambridge, MA 02138, USA

**Keywords:** alkaloid, cytochrome P450, allopumiliotoxin, RNA sequencing, Dendrobatidae, decahydroquinoline

## Abstract

Poison frogs bioaccumulate alkaloids for chemical defense from their arthropod diet. Although many alkaloids are accumulated without modification, some poison frog species can metabolize pumiliotoxin (PTX **251D**) into the more potent allopumiliotoxin (aPTX **267A**). Despite extensive research characterizing the chemical arsenal of poison frogs, the physiological mechanisms involved in the sequestration and metabolism of individual alkaloids remain unclear. We first performed a feeding experiment with the Dyeing poison frog (*Dendrobates tinctorius*) to ask if this species can metabolize PTX **251D** into aPTX **267A** and what gene expression changes are associated with PTX **251D** exposure in the intestines, liver, and skin. We found that *D. tinctorius* can metabolize PTX **251D** into aPTX **267A**, and that PTX **251D** exposure changed the expression level of genes involved in immune system function and small molecule metabolism and transport. To better understand the functional significance of these changes in gene expression, we then conducted a series of high-throughput screens to determine the molecular targets of PTX **251D** and identify potential proteins responsible for metabolism of PTX **251D** into aPTX **267A**. Although screens of PTX **251D** binding human voltage-gated ion channels and G-protein coupled receptors were inconclusive, we identified human CYP2D6 as a rapid metabolizer of PTX **251D** in a cytochrome P450 screen. Furthermore, a CYP2D6-like gene had increased expression in the intestines of animals fed PTX, suggesting this protein may be involved in PTX metabolism. These results show that individual alkaloids can modify gene expression across tissues, including genes involved in alkaloid metabolism. More broadly, this work suggests that specific alkaloid classes in wild diets may induce physiological changes for targeted accumulation and metabolism.
