## SupplementalFiles_AlvarezBuyllaetal for "Molecular physiology of pumiliotoxin sequestration in a poison frog": dtf_samples_file.txt

control	3_eggs	/oak/stanford/groups/loconnel/aurora/AAB_E3/AAB-E3-1_R1_001.fastq.gz	/oak/stanford/groups/loconnel/aurora/AAB_E3/AAB-E3-1_R2_001.fastq.gz
control	3_gut	/oak/stanford/groups/loconnel/aurora/AAB_E3/AAB-E3-10_R1_001.fastq.gz	/oak/stanford/groups/loconnel/aurora/AAB_E3/AAB-E3-10_R2_001.fastq.gz
treatment	10_eggs	/oak/stanford/groups/loconnel/aurora/AAB_E3/AAB-E3-11_R1_001.fastq.gz	/oak/stanford/groups/loconnel/aurora/AAB_E3/AAB-E3-11_R2_001.fastq.gz
control	3_skin	/oak/stanford/groups/loconnel/aurora/AAB_E3/AAB-E3-12_R1_001.fastq.gz	/oak/stanford/groups/loconnel/aurora/AAB_E3/AAB-E3-12_R2_001.fastq.gz
treatment	6_skin	/oak/stanford/groups/loconnel/aurora/AAB_E3/AAB-E3-13_R1_001.fastq.gz	/oak/stanford/groups/loconnel/aurora/AAB_E3/AAB-E3-13_R2_001.fastq.gz
control	5_skin	/oak/stanford/groups/loconnel/aurora/AAB_E3/AAB-E3-14_R1_001.fastq.gz	/oak/stanford/groups/loconnel/aurora/AAB_E3/AAB-E3-14_R2_001.fastq.gz
treatment	6_liver	/oak/stanford/groups/loconnel/aurora/AAB_E3/AAB-E3-15_R1_001.fastq.gz	/oak/stanford/groups/loconnel/aurora/AAB_E3/AAB-E3-15_R2_001.fastq.gz
control	5_gut	/oak/stanford/groups/loconnel/aurora/AAB_E3/AAB-E3-16_R1_001.fastq.gz	/oak/stanford/groups/loconnel/aurora/AAB_E3/AAB-E3-16_R2_001.fastq.gz
control	4_skin	/oak/stanford/groups/loconnel/aurora/AAB_E3/AAB-E3-17_R1_001.fastq.gz	/oak/stanford/groups/loconnel/aurora/AAB_E3/AAB-E3-17_R2_001.fastq.gz
control	4_liver	/oak/stanford/groups/loconnel/aurora/AAB_E3/AAB-E3-18_R1_001.fastq.gz	/oak/stanford/groups/loconnel/aurora/AAB_E3/AAB-E3-18_R2_001.fastq.gz
treatment	10_skin	/oak/stanford/groups/loconnel/aurora/AAB_E3/AAB-E3-19_R1_001.fastq.gz	/oak/stanford/groups/loconnel/aurora/AAB_E3/AAB-E3-19_R2_001.fastq.gz
control	4_gut	/oak/stanford/groups/loconnel/aurora/AAB_E3/AAB-E3-2_R1_001.fastq.gz	/oak/stanford/groups/loconnel/aurora/AAB_E3/AAB-E3-2_R2_001.fastq.gz
treatment	10_gut	/oak/stanford/groups/loconnel/aurora/AAB_E3/AAB-E3-20_R1_001.fastq.gz	/oak/stanford/groups/loconnel/aurora/AAB_E3/AAB-E3-20_R2_001.fastq.gz
treatment	7_skin	/oak/stanford/groups/loconnel/aurora/AAB_E3/AAB-E3-21_R1_001.fastq.gz	/oak/stanford/groups/loconnel/aurora/AAB_E3/AAB-E3-21_R2_001.fastq.gz
treatment	9_skin	/oak/stanford/groups/loconnel/aurora/AAB_E3/AAB-E3-22_R1_001.fastq.gz	/oak/stanford/groups/loconnel/aurora/AAB_E3/AAB-E3-22_R2_001.fastq.gz
treatment	8_skin	/oak/stanford/groups/loconnel/aurora/AAB_E3/AAB-E3-23_R1_001.fastq.gz	/oak/stanford/groups/loconnel/aurora/AAB_E3/AAB-E3-23_R2_001.fastq.gz
treatment	10_liver	/oak/stanford/groups/loconnel/aurora/AAB_E3/AAB-E3-24_R1_001.fastq.gz	/oak/stanford/groups/loconnel/aurora/AAB_E3/AAB-E3-24_R2_001.fastq.gz
control	2_skin	/oak/stanford/groups/loconnel/aurora/AAB_E3/AAB-E3-25_R1_001.fastq.gz	/oak/stanford/groups/loconnel/aurora/AAB_E3/AAB-E3-25_R2_001.fastq.gz
treatment	9_gut	/oak/stanford/groups/loconnel/aurora/AAB_E3/AAB-E3-26_R1_001.fastq.gz	/oak/stanford/groups/loconnel/aurora/AAB_E3/AAB-E3-26_R2_001.fastq.gz
treatment	8_eggs	/oak/stanford/groups/loconnel/aurora/AAB_E3/AAB-E3-27_R1_001.fastq.gz	/oak/stanford/groups/loconnel/aurora/AAB_E3/AAB-E3-27_R2_001.fastq.gz
control	5_liver	/oak/stanford/groups/loconnel/aurora/AAB_E3/AAB-E3-28_R1_001.fastq.gz	/oak/stanford/groups/loconnel/aurora/AAB_E3/AAB-E3-28_R2_001.fastq.gz
treatment	9_liver	/oak/stanford/groups/loconnel/aurora/AAB_E3/AAB-E3-29_R1_001.fastq.gz	/oak/stanford/groups/loconnel/aurora/AAB_E3/AAB-E3-29_R2_001.fastq.gz
control	1_skin	/oak/stanford/groups/loconnel/aurora/AAB_E3/AAB-E3-3_R1_001.fastq.gz	/oak/stanford/groups/loconnel/aurora/AAB_E3/AAB-E3-3_R2_001.fastq.gz
control	3_liver	/oak/stanford/groups/loconnel/aurora/AAB_E3/AAB-E3-30_R1_001.fastq.gz	/oak/stanford/groups/loconnel/aurora/AAB_E3/AAB-E3-30_R2_001.fastq.gz
control	1_liver	/oak/stanford/groups/loconnel/aurora/AAB_E3/AAB-E3-31_R1_001.fastq.gz	/oak/stanford/groups/loconnel/aurora/AAB_E3/AAB-E3-31_R2_001.fastq.gz
treatment	6_eggs	/oak/stanford/groups/loconnel/aurora/AAB_E3/AAB-E3-32_R1_001.fastq.gz	/oak/stanford/groups/loconnel/aurora/AAB_E3/AAB-E3-32_R2_001.fastq.gz
control	2_eggs	/oak/stanford/groups/loconnel/aurora/AAB_E3/AAB-E3-33_R1_001.fastq.gz	/oak/stanford/groups/loconnel/aurora/AAB_E3/AAB-E3-33_R2_001.fastq.gz
control	5_eggs	/oak/stanford/groups/loconnel/aurora/AAB_E3/AAB-E3-34_R1_001.fastq.gz	/oak/stanford/groups/loconnel/aurora/AAB_E3/AAB-E3-34_R2_001.fastq.gz
treatment	7_eggs	/oak/stanford/groups/loconnel/aurora/AAB_E3/AAB-E3-35_R1_001.fastq.gz	/oak/stanford/groups/loconnel/aurora/AAB_E3/AAB-E3-35_R2_001.fastq.gz
control	1_gut	/oak/stanford/groups/loconnel/aurora/AAB_E3/AAB-E3-36_R1_001.fastq.gz	/oak/stanford/groups/loconnel/aurora/AAB_E3/AAB-E3-36_R2_001.fastq.gz
control	4_eggs	/oak/stanford/groups/loconnel/aurora/AAB_E3/AAB-E3-37_R1_001.fastq.gz	/oak/stanford/groups/loconnel/aurora/AAB_E3/AAB-E3-37_R2_001.fastq.gz
treatment	9_eggs	/oak/stanford/groups/loconnel/aurora/AAB_E3/AAB-E3-38_R1_001.fastq.gz	/oak/stanford/groups/loconnel/aurora/AAB_E3/AAB-E3-38_R2_001.fastq.gz
treatment	8_gut	/oak/stanford/groups/loconnel/aurora/AAB_E3/AAB-E3-39_R1_001.fastq.gz	/oak/stanford/groups/loconnel/aurora/AAB_E3/AAB-E3-39_R2_001.fastq.gz
treatment	8_liver	/oak/stanford/groups/loconnel/aurora/AAB_E3/AAB-E3-4_R1_001.fastq.gz	/oak/stanford/groups/loconnel/aurora/AAB_E3/AAB-E3-4_R2_001.fastq.gz
control	2_gut	/oak/stanford/groups/loconnel/aurora/AAB_E3/AAB-E3-40_R1_001.fastq.gz	/oak/stanford/groups/loconnel/aurora/AAB_E3/AAB-E3-40_R2_001.fastq.gz
control	1_eggs	/oak/stanford/groups/loconnel/aurora/AAB_E3/AAB-E3-5_R1_001.fastq.gz	/oak/stanford/groups/loconnel/aurora/AAB_E3/AAB-E3-5_R2_001.fastq.gz
treatment	6_gut	/oak/stanford/groups/loconnel/aurora/AAB_E3/AAB-E3-6_R1_001.fastq.gz	/oak/stanford/groups/loconnel/aurora/AAB_E3/AAB-E3-6_R2_001.fastq.gz
treatment	7_liver	/oak/stanford/groups/loconnel/aurora/AAB_E3/AAB-E3-7_R1_001.fastq.gz	/oak/stanford/groups/loconnel/aurora/AAB_E3/AAB-E3-7_R2_001.fastq.gz
control	2_liver	/oak/stanford/groups/loconnel/aurora/AAB_E3/AAB-E3-8_R1_001.fastq.gz	/oak/stanford/groups/loconnel/aurora/AAB_E3/AAB-E3-8_R2_001.fastq.gz
treatment	7_gut	/oak/stanford/groups/loconnel/aurora/AAB_E3/AAB-E3-9_R1_001.fastq.gz	/oak/stanford/groups/loconnel/aurora/AAB_E3/AAB-E3-9_R2_001.fastq.gz
