## SupplementalFiles_AlvarezBuyllaetal for "Molecular physiology of pumiliotoxin sequestration in a poison frog": liver_samples.txt

DHQliver	AAB-E3-8
DHQliver	AAB-E3-18
DHQliver	AAB-E3-28
DHQliver	AAB-E3-30
DHQliver	AAB-E3-31
DHQPTXliver	AAB-E3-4
DHQPTXliver	AAB-E3-7
DHQPTXliver	AAB-E3-15
DHQPTXliver	AAB-E3-24
DHQPTXliver	AAB-E3-29
